# Rice soil methane emissions are modulated by microbial cohorts that shape redox succession over the growing season

**DOI:** 10.64898/2026.08.10.744021

**Authors:** Bethany C. Kolody, Junhyeong J. Kim, Rohan Sachdeva, Ling-Dong Shi, Bruce A. Linquist, Jillian F. Banfield

## Abstract

Rice paddies are major anthropogenic methane sources, yet the community interactions regulating emissions remain poorly resolved. This field experiment combined genome-resolved metagenomics, metatranscriptomics, and biogeochemistry to identify microbial cohorts directly and indirectly involved in methane cycling over a rice growing season. Cohorts routed reducing equivalents to different terminal electron-accepting processes and changed in abundance in response to depth and time-dependent shifts in environmental conditions. Methanogenic activity peaked late in the season in the rhizosphere and surface soil, whereas activity in 2-10 cm bulk soil peaked earlier, indicating that methanogenesis was temporally partitioned across soil compartments. *Geobacter*-like extracellular electron transfer was the most highly expressed alternate sink for reducing equivalents. Methane consumption was vertically partitioned between surface type I methanotrophs and deeper type II methanotrophs and anaerobic methane-oxidizing archaea. We infer that methane emissions reflect seasonal shifts in microbial cohorts that redirect methanogenic substrates through competing redox processes.
