## Supplementary material for "Rice soil methane emissions are modulated by microbial cohorts that shape redox succession over the growing season": Data S1

### Sheet: A) particle size
date	depth	percent_sand	percent_silt	percent_clay
2021_10_01	0-2 cm	24	30	46
2021_10_01	2-10 cm	29	28	43
2021_10_01	10-20 cm	29	27	44
2021_10_01	20-30 cm	27	25	48

### Sheet: B) trace gas
month	date	biological_replicate	observation_ID	flux_g_ch4_c_ha_day	flux_g_co2_c_ha_day	flux_g_n2o_n_ha_day	flux_g_nh3_n_ha_day
May	2021-05-11	pre-flood 1	1	6.41	8566.46	21.25	-698.63
May	2021-05-11	pre-flood 1	2	5.63	9299.31	21.9	-499.68
May	2021-05-11	pre-flood 1	3	3.36	6575.9	10.8	-244.27
May	2021-05-11	pre-flood 2	1	8.2	7217.94	24.8	-1236.23
May	2021-05-11	pre-flood 2	2	6.64	4693.72	19.15	-594.49
May	2021-05-11	pre-flood 2	3	4.1	4480.44	21.66	-191.03
May	2021-05-11	pre-flood 2	4	3.17	3332.74	20.27	-173.57
June	2021-06-09	bulk soil	1	355.62	8856.26	0.95	-110.32
June	2021-06-09	plant 1	2	181.22	4140.3	-24.81	111.93
June	2021-06-09	plant 1	4	755.67	373.94	-4.7	-48.24
June	2021-06-09	plant 1	5	400.32	-326.56	0.26	-34.1
June	2021-06-09	plant 2	1	190.99	-98401.4	-6.48	609.35
June	2021-06-09	plant 2	2	949.69	5794.49	1.25	-24.49
June	2021-06-09	plant 2	4	113.19	9932.31	-1.83	-48.45
June	2021-06-09	plant 3	1	430.77	9327.68	-18.04	-476.39
June	2021-06-09	plant 3	2	629.74	8474.62	-14.74	-628.69
June	2021-06-09	plant 3	3	478.79	3060.39	1.8	-83.18
June	2021-06-09	plant 4	2	357.11	9343.45	25.88	146.71
June	2021-06-09	plant 4	3	333.51	7525.43	5.42	-72.95
June	2021-06-09	plant 4	4	388.95	122.81	0.75	1.05
June	2021-06-09	plant 4	5	399.61	683.76	-1.3	-63.92
September	2021-09-03	bulk soil	1	399.37	18814.2	-68.94	3789.95
September	2021-09-03	bulk soil	2	1780.53	34331.3	83.88	1778.61
September	2021-09-03	bulk soil	3	1058.49	17368.6	-73.03	-1327.64
September	2021-09-03	plant 1	1	1543.43	-105889	-27.18	-60.86
September	2021-09-03	plant 1	2	1001.41	-133528	150.11	1019.38
September	2021-09-03	plant 1	3	1911.76	-189668	-11.96	-359.2
September	2021-09-03	plant 2	1	2389.59	-145193	-5.97	-2688.79
September	2021-09-03	plant 2	2	1193.19	-192176	33.79	1379.13
September	2021-09-03	plant 2	3	2042.35	-106407	77.5	-1841.69
September	2021-09-03	plant 2	4	1869.48	-163461	129.1	856.16
September	2021-09-03	plant 3	1	2938.86	-126320	11.64	-2077.57
September	2021-09-03	plant 3	3	1592.14	-101540	77.75	197.6
September	2021-09-03	plant 3	4	1820.18	-122286	82.42	-10.39
September	2021-09-03	plant 4	2	1373	-124326	-54.92	1819.66
October	2021-10-01	bulk soil	1	-6.17	21556.6	-303.59	1609.6
October	2021-10-01	bulk soil	2	5.27	26684.2	103.24	951.59
October	2021-10-01	bulk soil	3	6.21	36538.8	84.22	2516.59
October	2021-10-01	plant 1	1	5.93	30482.8	-17.33	922.14
October	2021-10-01	plant 1	2	-7.37	-43463.1	52.59	-1559.67
October	2021-10-01	plant 1	3	4.93	-30851.1	74.33	-2473.3
October	2021-10-01	plant 1	4	4.63	42739.8	-3.17	925.18
October	2021-10-01	plant 2	1	6.2	14323.6	19.72	-931.41
October	2021-10-01	plant 2	2	4.49	42792.3	-79.76	2290.5
October	2021-10-01	plant 2	3	5.88	161211	182.22	-104
October	2021-10-01	plant 2	4	4.74	380812	-11.75	2898.31
October	2021-10-01	plant 3	1	6.57	31000	77.92	-2515.08
October	2021-10-01	plant 3	2	10.26	44565.5	-19.44	-234.32
October	2021-10-01	plant 3	3	5.78	49668.4	157.98	481.19
October	2021-10-01	plant 3	4	11.55	75053.1	-180.96	-829.14

### Sheet: C) nutrients, pH, moisture
date	depth	replicate	percent_N	percent_C	SO4_S_ppm	Zn_ppm	Mn_ppm	Cu_ppm	Fe_ppm	pH	soil_moisture	µg NH₄⁺–N g⁻¹ dry soil	µg NO₃⁻–N g⁻¹ dry soil
2021-05-11	0-2 cm	replicate 1	0.12	1.58	26.3	4.4	107.4	16.2	236.6	4.96	0.03	6.36	4.15
2021-05-11	0-2 cm	replicate 2	0.11	1.44	24	5.3	105.9	16.2	220.3	5.08	0.04	9.39	4.57
2021-05-11	0-2 cm	replicate 3	0.12	1.49	27	5	104.1	17.1	239.4	5.16	0.04	7.2	5.91
2021-05-11	2-10 cm	replicate 1	0.07	0.91	14.8	2.4	133.8	8.6	178.9	6.65	0.26	0.54	3.02
2021-05-11	2-10 cm	replicate 2	0.08	0.98	17.4	3	95.6	11.2	164.7	5.55	0.2	0.94	2.5
2021-05-11	2-10 cm	replicate 3	0.07	0.87	15.4	2.5	76	9.8	148	6.6	0.23	1.07	2.24
2021-06-09	0-2 cm	replicate 1	0.11	1.29	31.8	6.1	67.1	16.4	161.2	6.78	1.08	4.26	0
2021-06-09	0-2 cm	replicate 2	0.12	1.37	23.5	6.2	43.8	18.5	198.2	6.9	1.09	4.75	0.65
2021-06-09	0-2 cm	replicate 3	0.11	1.26	24.9	5.6	53	16.9	133.1	6.79	0.91	8.54	1.42
2021-06-09	10-20 cm	replicate 1	0.09	1	18.3	3.7	160.9	12.6	177.6	6.69	0.34	5.22	1.15
2021-06-09	10-20 cm	replicate 2	0.07	0.91	16.6	3.5	95.5	11.3	102	7.04	0.32	5.37	0.8
2021-06-09	10-20 cm	replicate 3	0.07	0.84	14.4	2.6	72	9.6	113.8	7.06	0.36	10.1	0.99
2021-06-09	2-10 cm	replicate 1	0.12	1.27	21.9	5.9	103.9	17.6	176.2	6.68	0.52	239.39	1.7
2021-06-09	2-10 cm	replicate 2	0.11	1.31	24.6	5.6	188.8	16.6	157.8	6.54	0.42	11.32	0.71
2021-06-09	2-10 cm	replicate 3	0.13	1.39	21.6	5.6	194.6	19.2	164.6	6.44	0.58	37.24	2.08
2021-06-09	20-30 cm	replicate 1	0.04	0.53	9.3	0.6	91.4	3.9	121	7.25	0.44	2.43	0
2021-06-09	20-30 cm	replicate 2	0.05	0.63	13	1.5	54.7	5.8	102.1	7.28	0.31	0.75	0
2021-06-09	20-30 cm	replicate 3	0.04	0.47	9	0.5	45.5	3.5	88.9	7.67	0.29	2.05	0.68
2021-06-09	50-60 cm	replicate 1	0.03	0.37	9.2	0.6	41.8	3.2	89.3	7.86	0.31	7.43	0.98
2021-06-09	50-60 cm	replicate 2	0.02	0.53	6.9	0.4	23.4	1.9	62.2	6.67	0.32	1.35	0
2021-06-09	50-60 cm	replicate 3	0.03	0.41	10.6	0.2	47.6	1.7	77.6	7.66	0.37	2.46	0.65
2021-08-16	0-2 cm	replicate 1	0.12	1.5	45.5	16.3	106.5	16.9	236.4	6.68	0.93	19.49	1.47
2021-08-16	0-2 cm	replicate 2	0.13	1.55	34.4	9.3	147.9	16.1	209.7	6.27	1.18	5.9	2.74
2021-08-16	0-2 cm	replicate 3	0.12	1.47	53.8	14	105.2	16.7	209.8	6.39	1.25	2.74	2.37
2021-08-16	10-20 cm	replicate 1	0.06	0.71	10.7	1	40	5.6	84.2	7.26	0.28	2.67	0
2021-08-16	10-20 cm	replicate 2	0.05	0.64	9.7	1.4	46	5.8	87.2	7.12	0.31	2.85	0.83
2021-08-16	10-20 cm	replicate 3	0.05	0.61	9.6	1	45.1	5.1	79.4	6.88	0.31	0.69	0
2021-08-16	2-10 cm	replicate 1	0.09	1.08	14.5	5.1	176.9	14.8	152.9	7.01	0.4	121.11	0.98
2021-08-16	2-10 cm	replicate 2	0.09	1.11	14.6	4.7	220.2	14.6	140.6	6.49	0.39	15.24	1.64
2021-08-16	2-10 cm	replicate 3	0.09	1.09	14.5	4.5	184.5	15	145.2	6.34	0.46	2.17	1.66
2021-08-16	20-30 cm	replicate 1	0.03	0.32	6.8	0.3	20.5	1.9	54.7	7.45	0.31	8.57	0
2021-08-16	20-30 cm	replicate 2	0.03	0.36	8.9	0.4	27	2.4	67.4	7.24	0.31	1.78	0.83
2021-08-16	20-30 cm	replicate 3	0.03	0.35	8.1	0.4	29.8	2.6	65.2	7.33	0.25	0.47	0
2021-08-16	50-60 cm	replicate 1	0.02	0.47	7.1	0.4	22.1	1.9	53.4	8.04	0.32	6.77	0
2021-08-16	50-60 cm	replicate 2	0.02	0.43	7.6	0.2	39.9	1.4	87.8	7.86	0.32	6.26	0
2021-08-16	50-60 cm	replicate 3	0.02	0.35	9.3	0.2	13	1.7	37.3	7.58	0.32	0.25	0
2021-09-03	0-2 cm	replicate 1	0.15	1.81	70.8	14.6	163.2	16.2	189.2	6.35	1.13	10.41	1.24
2021-09-03	0-2 cm	replicate 2	0.13	1.58	39.1	6.7	242.4	17.3	128.5	6.08	1.24	2.68	1.34
2021-09-03	0-2 cm	replicate 3	0.12	1.41	43.2	9.6	224.9	16.3	137.1	6.3	0.87	7.75	1.59
2021-09-03	10-20 cm	replicate 1	0.07	0.84	10.6	2.1	154.1	9.2	173.6	6.64	0.41	55.13	1.3
2021-09-03	10-20 cm	replicate 2	0.07	0.86	13.1	3	178.4	10.4	172.8	6.8	0.41	2.78	1.39
2021-09-03	10-20 cm	replicate 3	0.07	0.83	16.8	3.4	52.6	10.5	84.4	6.51	0.45	0.19	0.52
2021-09-03	2-10 cm	replicate 1	0.1	1.23	21	4.6	236.5	15.5	130.5	6.56	0.45	58.83	0.48
2021-09-03	2-10 cm	replicate 2	0.1	1.16	18.5	4.3	248.2	14.5	130.6	6.85	0.66	1.67	0.43
2021-09-03	2-10 cm	replicate 3	0.1	1.15	20	4.7	213.2	16.8	144.6	6.93	0.57	2.05	0.81
2021-09-03	20-30 cm	replicate 1	0.04	0.4	6.5	0.3	46.4	2.5	76.5	7.38	0.41	12.09	0.95
2021-09-03	20-30 cm	replicate 2	0.05	0.54	9	1.2	54.3	4.8	76.5	7.14	0.34	0.99	0
2021-09-03	20-30 cm	replicate 3	0.05	0.56	10.5	1.7	81.4	6.9	109.2	7.27	0.28	0	1.36
2021-09-03	50-60 cm	replicate 1	0.04	0.58	7.3	0.3	38.9	2	68.5	7.98	0.38	3.63	0.08
2021-09-03	50-60 cm	replicate 2	0.03	0.53	8.6	0.2	32.5	1.9	62.2	8.02	0.31	3.44	0
2021-09-03	50-60 cm	replicate 3	0.03	0.46	7.3	0.3	12.2	1.8	45.6	8.02	0.31	0	0
2021-10-01	0-2 cm	replicate 1	0.12	1.42	54	8.5	94.2	17.1	239.8	4.95	0.07	5	0
2021-10-01	0-2 cm	replicate 2	0.12	1.52	82.3	9.2	109.1	18.2	225	4.85	0.07	1.9	0.62
2021-10-01	0-2 cm	replicate 3	0.12	1.47	77	13.1	83.1	17.7	242.6	4.99	0.06	11.06	0.61
2021-10-01	10-20 cm	replicate 1	0.08	0.94	14.2	3.1	97.1	10.6	169.1	6.62	0.34	1.99	9.03
2021-10-01	10-20 cm	replicate 2	0.06	0.68	13.7	0.9	48.1	5.6	83.4	6.48	0.3	1.58	4.22
2021-10-01	10-20 cm	replicate 3	0.05	0.63	7.9	0.5	46.5	4.2	91	7.13	0.21	0.15	0.76
2021-10-01	2-10 cm	replicate 1	0.12	1.31	26.7	5.1	72.7	16.3	254.9	5.08	0.22	71.34	10.41
2021-10-01	2-10 cm	replicate 2	0.08	1.05	12	1.7	62.8	10.3	115.5	5.9	0.27	1.49	10.47
2021-10-01	2-10 cm	replicate 3	0.09	1.06	18.7	3.4	72.5	14.5	153.3	6.31	0.21	0.15	0.7
2021-10-01	20-30 cm	replicate 1	0.05	0.54	11	0.7	46.3	4.2	86.4	6.8	0.32	0.96	2.54
2021-10-01	20-30 cm	replicate 2	0.04	0.43	12.2	0.4	47.8	2.6	80.7	7.3	0.28	0.91	2.35
2021-10-01	20-30 cm	replicate 3	0.03	0.32	8.5	0.2	40.4	1.9	71.7	7.49	0.22	0.26	1.76
2021-10-01	50-60 cm	replicate 1	0.02	0.64	7.3	0.2	10.3	1.6	31	8.11	0.24	0.13	0.47
2021-10-01	50-60 cm	replicate 2	0.02	0.51	5.9	0.2	20.2	1.4	50.2	8	0.31	0.04	0.67
2021-10-01	50-60 cm	replicate 3	0.02	0.42	6.3	0.3	21.7	1.4	47.8	8.04	0.26	0.04	0.61
