## Supplementary material for "Rice soil methane emissions are modulated by microbial cohorts that shape redox succession over the growing season": Data S10

Genome	Genome_classification	Genome_size	Genome_GC_content	Total_Coding_Sequences
RES_21_09_03_R3_M2_MG_PACBIO_1022_C_Thermoanaerobaculia	d__Bacteria;p__Acidobacteriota;c__Thermoanaerobaculia;o__Multivoradales;f__UBA5704;g__UBA5704;s__	7426937	0.66	6314
RES_21_09_03_R3_M2_MG_PACBIO_113_C_Brocadiia	d__Bacteria;p__Planctomycetota;c__Brocadiia;o__Brocadiales;f__Brocadiaceae;g__Brocadia;s__	4441737	0.41	4239
RES_21_09_03_R3_M2_MG_PACBIO_1172_C_Gammaproteobacteria	d__Bacteria;p__Pseudomonadota;c__Gammaproteobacteria;o__Burkholderiales;f__SG8-41;g__SG8-41;s__	4193732	0.65	4026
RES_21_09_03_R3_M2_MG_PACBIO_1324_C_Terriglobia	d__Bacteria;p__Acidobacteriota;c__Terriglobia;o__UBA7540;f__UBA7540;g__JACQNR01;s__	5279268	0.59	4505
RES_21_09_03_R3_M2_MG_PACBIO_1371_C_Nitrososphaeria	d__Archaea;p__Thermoproteota;c__Nitrososphaeria;o__Nitrososphaerales;f__Nitrososphaeraceae;g__Nitrososphaera;s__Nitrososphaera sp025935445	2784454	0.43	3200
RES_21_09_03_R3_M2_MG_PACBIO_1438_C_Vicinamibacteria	d__Bacteria;p__Acidobacteriota;c__Vicinamibacteria;o__Fen-336;f__Fen-336;g__;s__	7462366	0.7	6397
RES_21_09_03_R3_M2_MG_PACBIO_1467_C_Thermoleophilia	d__Bacteria;p__Actinomycetota;c__Thermoleophilia;o__Solirubrobacterales;f__70-9;g__VRUE01;s__	2347900	0.69	2296
RES_21_09_03_R3_M2_MG_PACBIO_1489_C_Deferrimicrobia	d__Bacteria;p__Desulfobacterota_E;c__Deferrimicrobia;o__Deferrimicrobiales;f__Deferrimicrobiaceae;g__FEB-35;s__	3148450	0.64	2973
RES_21_09_03_R3_M2_MG_PACBIO_160_C_Methanosarcinia	d__Archaea;p__Halobacteriota;c__Methanosarcinia;o__Methanosarcinales;f__Methanoperedenaceae;g__Methanoperedens;s__Methanoperedens nitroreducens_A	3941320	0.43	4191
RES_21_09_03_R3_M2_MG_PACBIO_1832_C_Deferrimicrobia	d__Bacteria;p__Desulfobacterota_E;c__Deferrimicrobia;o__Deferrimicrobiales;f__Deferrimicrobiaceae;g__Deferrimicrobium;s__	2913610	0.64	2728
RES_21_09_03_R3_M2_MG_PACBIO_21_C_Ignavibacteria	d__Bacteria;p__Bacteroidota;c__Ignavibacteria;o__Ignavibacteriales;f__Ignavibacteriaceae;g__IGN2;s__	3811449	0.36	3286
RES_21_09_03_R3_M2_MG_PACBIO_2128_C_Deferrimicrobia	d__Bacteria;p__Desulfobacterota_E;c__Deferrimicrobia;o__Deferrimicrobiales;f__Deferrimicrobiaceae;g__JAENIX01;s__	2790027	0.6	2627
RES_21_09_03_R3_M2_MG_PACBIO_23_C_Anaerolineae	d__Bacteria;p__Chloroflexota;c__Anaerolineae;o__Anaerolineales;f__Villigracilaceae;g__Defluviilinea;s__	7238169	0.53	6740
RES_21_09_03_R3_M2_MG_PACBIO_2484_C_Limnocylindria	d__Bacteria;p__Chloroflexota;c__Limnocylindria;o__P2-11E;f__P2-11E;g__CF-39;s__	3305119	0.71	3285
RES_21_09_03_R3_M2_MG_PACBIO_2922_C_UBA4738	d__Bacteria;p__Actinomycetota;c__UBA4738;o__UBA4738;f__HRBIN12;g__CALGFI01;s__	3350806	0.71	3363
RES_21_09_03_R3_M2_MG_PACBIO_340_C_RBG-16-71-46	d__Bacteria;p__Eisenbacteria;c__RBG-16-71-46;o__RBG-16-71-46;f__RBG-16-71-46;g__WS-3;s__	4841130	0.71	3839
RES_21_09_03_R3_M2_MG_PACBIO_3437_C_UBA4738	d__Bacteria;p__Actinomycetota;c__UBA4738;o__UBA4738;f__CALAEC01;g__;s__	2366929	0.71	2464
RES_21_09_03_R3_M2_MG_PACBIO_366_C_Anaerolineae	d__Bacteria;p__Chloroflexota;c__Anaerolineae;o__Anaerolineales;f__UBA6663;g__;s__	7239749	0.67	6299
RES_21_09_03_R3_M2_MG_PACBIO_3870_C_Deferrimicrobia	d__Bacteria;p__Desulfobacterota_E;c__Deferrimicrobia;o__Deferrimicrobiales;f__Deferrimicrobiaceae;g__Deferrimicrobium;s__	2958301	0.64	2754
RES_21_09_03_R3_M2_MG_PACBIO_39_C_Anaerolineae	d__Bacteria;p__Chloroflexota;c__Anaerolineae;o__Anaerolineales;f__UBA11579;g__JAMCZK01;s__	2770378	0.53	2703
RES_21_09_03_R3_M2_MG_PACBIO_4029_C_Polarisedimenticolia	d__Bacteria;p__Acidobacteriota;c__Polarisedimenticolia;o__Gp22-AA2;f__AA152;g__;s__	4713942	0.67	3865
RES_21_09_03_R3_M2_MG_PACBIO_446_C_Thermoanaerobaculia	d__Bacteria;p__Acidobacteriota;c__Thermoanaerobaculia;o__Multivoradales;f__UBA5704;g__;s__	4943751	0.7	4333
RES_21_09_03_R3_M2_MG_PACBIO_508_C_Anaerolineae	d__Bacteria;p__Chloroflexota;c__Anaerolineae;o__Anaerolineales;f__UBA4823;g__JAJUJL01;s__	6810065	0.6	5960
RES_21_09_03_R3_M2_MG_PACBIO_59_C_Terriglobia	d__Bacteria;p__Acidobacteriota;c__Terriglobia;o__Acidoferrales;f__UBA7541;g__;s__	4242626	0.63	3712
RES_21_09_03_R3_M2_MG_PACBIO_709_C_Anaerolineae	d__Bacteria;p__Chloroflexota;c__Anaerolineae;o__Anaerolineales;f__Villigracilaceae;g__RBG-16-51-16;s__	4685561	0.59	4306
RES_21_09_03_R3_M2_MG_PACBIO_772_C_Anaerolineae	d__Bacteria;p__Chloroflexota;c__Anaerolineae;o__Anaerolineales;f__Villigracilaceae;g__Defluviilinea;s__	5257191	0.54	4923
RES_21_09_03_R3_M2_MG_PACBIO_912_C_Methylomirabilia	d__Bacteria;p__Methylomirabilota;c__Methylomirabilia;o__Rokubacteriales;f__CSP1-6;g__AR37;s__	5258978	0.69	4994
